# Mechanisms underlying the cooperation between loss of epithelial polarity and Notch signaling during neoplastic growth in *Drosophila*

**DOI:** 10.1101/2020.02.07.938621

**Authors:** Rémi Logeay, Charles Géminard, Patrice Lassus, Miriam Rodríguez-Vázquez, Diala Kantar, Lisa Héron-Milhavet, Bettina Fischer, Sarah J. Bray, Jacques Colinge, Alexandre Djiane

## Abstract

Aggressive neoplastic growth can be initiated by a limited number of genetic alterations, such as the well-established cooperation between loss of cell architecture and hyperactive signaling pathways. However, our understanding of how these different alterations interact and influence each other remains very incomplete. Using *Drosophila* paradigms of imaginal wing disc epithelial growth, we have monitored the changes in Notch pathway activity according to the polarity status of cells (*scrib* mutant). We show that the *scrib* mutation impacts the direct transcriptional output of the Notch pathway, without altering the global distribution of Su(H), the Notch dedicated transcription factor. The Notch-dependent neoplasms require however, the action of a group of transcription factors, similar to those previously identified for Ras/*scrib* neoplasm (namely AP-1, Stat92E, Ftz-F1, and bZIP factors), further suggesting the importance of this transcription factor network during neoplastic growth. Finally our work highlights some Notch/*scrib* specificities, in particular the role of the PAR domain containing bZIP transcription factor and Notch direct target Pdp1 for neoplastic growth.
