## Supplemental Table S4 for "Mechanisms underlying the cooperation between loss of epithelial polarity and Notch signaling during neoplastic growth in *Drosophila*"

### Sheet: N All
GROUP 1			POLYCOMB REPRESSION
achi	achi	FBgn0033749	Homeobox domain; Homeobox KN domain; Homeobox-like domain superfamily
CG11071	mamo	FBgn0267033	BTB/POZ domain; SKP1/BTB/POZ domain superfamily; Zinc finger C2H2-type; Zinc finger C2H2 superfamily
CG4603	CG4603	FBgn0035593	OTU domain; Ubiquitin-like domain superfamily
CG7029	CG7029	FBgn0039026
FoxP	FoxP	FBgn0262477	Fork head domain; Fork head domain conserved site 2; FOXP, coiled-coil domain; Winged helix-like DNA-binding domain superfamily; Winged helix DNA-binding domain superfamily
GATAd	GATAd	FBgn0032223	Zinc finger, GATA-type; Zinc finger, AD-type; Zinc finger, NHR/GATA-type
GATAe	GATAe	FBgn0038391	Zinc finger, GATA-type; Zinc finger, NHR/GATA-type
grn	grn	FBgn0001138	Zinc finger, GATA-type; Zinc finger, NHR/GATA-type
hb	hb	FBgn0001180	Zinc finger C2H2-type; Protein hunchback; Zinc finger C2H2 superfamily
Hira	Hira	FBgn0022786	WD40 repeat; TUP1-like enhancer of split; WD40/YVTN repeat-like-containing domain superfamily; WD40-repeat-containing domain; HIRA B motif; WD40 repeat, conserved site; G-protein beta WD-40 repeat; WD repeat HIR1; WD40-repeat-containing domain superfamily
Hsf	Hsf	FBgn0001222	Heat shock factor (HSF)-type, DNA-binding; Vertebrate heat shock transcription factor, C-terminal domain; Heat shock transcription factor family; Winged helix-like DNA-binding domain superfamily; Winged helix DNA-binding domain superfamily
hth	hth	FBgn0001235	Homeobox domain; Homeobox KN domain; Homeobox-like domain superfamily; Homeobox protein PKNOX/Meis, N-terminal
jim	jim	FBgn0027339	Zinc finger C2H2-type; Zinc finger C2H2 superfamily
l(3)73Ah	l(3)73Ah	FBgn0002283	Zinc finger, RING-type; Zinc finger, RING/FYVE/PHD-type; Zinc finger, RING-type, conserved site; RAWUL domain
Mef2	Mef2	FBgn0011656	Transcription factor, MADS-box; Peptidase M66 domain; Holliday junction regulator protein family C-terminal; MADS MEF2-like; Transcription factor, MADS-box superfamily
Mms19	Mms19	FBgn0037301	Armadillo-type fold; MMS19, C-terminal
Myb	Myb	FBgn0002914	SANT/Myb domain; Homeobox-like domain superfamily; C-myb, C-terminal; Myb-like domain; Myb domain
Pbp95	Pbp95	FBgn0037540	SANT/Myb domain; Homeobox-like domain superfamily; Myb-like domain; Myb domain
pnr	pnr	FBgn0003117	Zinc finger, GATA-type; Zinc finger, NHR/GATA-type
Psc	Psc	FBgn0005624	Zinc finger, RING-type; Zinc finger, RING/FYVE/PHD-type; Zinc finger, RING-type, conserved site; RAWUL domain
Rfx	Rfx	FBgn0020379	DNA-binding RFX-type winged-helix domain; Winged helix-like DNA-binding domain superfamily; Winged helix DNA-binding domain superfamily
rn	rn	FBgn0267337	Zinc finger C2H2-type; Zinc finger C2H2 superfamily
srp	srp	FBgn0003507	Zinc finger, GATA-type; Zinc finger, NHR/GATA-type
Su(z)2	Su(z)2	FBgn0265623	Zinc finger, RING-type; Zinc finger, RING/FYVE/PHD-type; Zinc finger, RING-type, conserved site; Zinc finger, C3HC4 RING-type; RAWUL domain
TORC	TORC	FBgg0000312	ToRC (Toutatis-containing chromatin remodeling complex) is ISWI ATPase-containing complex that facilitates nucleosome assembly. CtBP/Iswi/tou
vis	vis	FBgn0033748	Homeobox domain; Homeobox KN domain; Homeobox-like domain superfamily
GROUP 2			POLYCOMB REPRESSION
aop	aop	FBgn0000097	Ets domain; Pointed domain; Sterile alpha motif/pointed domain superfamily; Ets DNA-binding protein pokkuri; Winged helix-like DNA-binding domain superfamily; Winged helix DNA-binding domain superfamily
AP-2	TfAP-2	FBgn0261953	Transcription factor AP-2; Transcription factor AP-2, C-terminal
ara	ara	FBgn0015904	Homeobox domain; Iroquois-class homeodomain protein; Homeobox KN domain; Homeobox-like domain superfamily; Homeobox, conserved site
bs	bs	FBgn0004101	Transcription factor, MADS-box; MADS SRF-like; Transcription factor, MADS-box superfamily
dikar	dikar	FBgn0261934	Bromodomain; Bromodomain-like superfamily
E(bx)	E(bx)	FBgn0000541	Bromodomain; Zinc finger, PHD-type; Zinc finger, FYVE/PHD-type; Zinc finger, RING/FYVE/PHD-type; Bromodomain, conserved site; DDT domain; Zinc finger, PHD-type, conserved site; Zinc finger, PHD-finger; WHIM1 domain; Bromodomain-like superfamily; Nucleosome-remodeling factor subunit BPTF
exd	exd	FBgn0000611	Homeobox domain; PBX; Homeobox-like domain superfamily; Homeobox, conserved site
FoxP	FoxP	FBgn0262477	Fork head domain; Fork head domain conserved site 2; FOXP, coiled-coil domain; Winged helix-like DNA-binding domain superfamily; Winged helix DNA-binding domain superfamily
GATAd	GATAd	FBgn0032223	Zinc finger, GATA-type; Zinc finger, AD-type; Zinc finger, NHR/GATA-type
GATAe	GATAe	FBgn0038391	Zinc finger, GATA-type; Zinc finger, NHR/GATA-type
grn	grn	FBgn0001138	Zinc finger, GATA-type; Zinc finger, NHR/GATA-type
hb	hb	FBgn0001180	Zinc finger C2H2-type; Protein hunchback; Zinc finger C2H2 superfamily
Hsf	Hsf	FBgn0001222	Heat shock factor (HSF)-type, DNA-binding; Vertebrate heat shock transcription factor, C-terminal domain; Heat shock transcription factor family; Winged helix-like DNA-binding domain superfamily; Winged helix DNA-binding domain superfamily
jim	jim	FBgn0027339	Zinc finger C2H2-type; Zinc finger C2H2 superfamily
Lin29	dati	FBgn0262636	Zinc finger C2H2-type; Zinc finger C2H2 superfamily
mirr	mirr	FBgn0014343	Homeobox domain; Iroquois-class homeodomain protein; Homeobox KN domain; Homeobox-like domain superfamily; Homeobox, conserved site
pho	pho	FBgn0002521	Zinc finger C2H2-type; Zinc finger C2H2 superfamily (Polycomb recruiters)
pnr	pnr	FBgn0003117	Zinc finger, GATA-type; Zinc finger, NHR/GATA-type
rn	rn	FBgn0267337	Zinc finger C2H2-type; Zinc finger C2H2 superfamily
sqz	sqz	FBgn0010768	Zinc finger C2H2-type; Zinc finger C2H2 superfamily
srp	srp	FBgn0003507	Zinc finger, GATA-type; Zinc finger, NHR/GATA-type
GROUP 3			NUCLEAR HORMONE RECEPTOR
ERR	ERR	FBgn0035849	Nuclear hormone receptor, ligand-binding domain; Zinc finger, nuclear hormone receptor-type; Nuclear hormone receptor; Zinc finger, NHR/GATA-type; Oestrogen receptor/oestrogen-related receptor; Oestrogen-related receptor; Nuclear hormone receptor-like domain superfamily
ftz	ftz	FBgn0001077	Homeobox domain; Fushi tarazu, N-terminal; Homeobox-like domain superfamily; Homeobox, conserved site; Homeobox domain, metazoa
ftz-f1	ftz-f1	FBgn0001078	Nuclear hormone receptor, ligand-binding domain; Zinc finger, nuclear hormone receptor-type; Nuclear hormone receptor; Zinc finger, NHR/GATA-type; Nuclear hormone receptor family 5; Nuclear hormone receptor-like domain superfamily
Hr39	Hr39	FBgn0261239	Nuclear hormone receptor, ligand-binding domain; Zinc finger, nuclear hormone receptor-type; Nuclear hormone receptor; Zinc finger, NHR/GATA-type; Nuclear hormone receptor family 5; Nuclear hormone receptor-like domain superfamily
Hr4	Hr4	FBgn0264562	Nuclear hormone receptor, ligand-binding domain; Zinc finger, nuclear hormone receptor-type; Nuclear hormone receptor; Zinc finger, NHR/GATA-type; Nuclear hormone receptor-like domain superfamily
Hr46	Hr3	FBgn0000448	Nuclear hormone receptor, ligand-binding domain; Zinc finger, nuclear hormone receptor-type; Nuclear hormone receptor; Thyroid hormone receptor; Zinc finger, NHR/GATA-type; Nuclear hormone receptor-like domain superfamily
GROUP 4			POLYCOMB REPRESSION / bHLH proneural type
pho	pho	FBgn0002521	Zinc finger C2H2-type; Zinc finger C2H2 superfamily (Polycomb recruiters)
ac	ac	FBgn0000022	Myc-type, basic helix-loop-helix (bHLH) domain; Achaete-scute transcription factor-related; Helix-loop-helix DNA-binding domain superfamily
ase	ase	FBgn0000137	Myc-type, basic helix-loop-helix (bHLH) domain; Achaete-scute transcription factor-related; Helix-loop-helix DNA-binding domain superfamily
btd	btd	FBgn0000233	Zinc finger C2H2-type; Zinc finger C2H2 superfamily
Bteb2	Klf15	FBgn0025679	Zinc finger C2H2-type; Zinc finger C2H2 superfamily
CG3215	Gpdh2	FBgn0034825	Glycerol-3-phosphate dehydrogenase, NAD-dependent, C-terminal; Glycerol-3-phosphate dehydrogenase, NAD-dependent; 6-phosphogluconate dehydrogenase-like, C-terminal domain superfamily; Glycerol-3-phosphate dehydrogenase, NAD-dependent, N-terminal; 6-phosphogluconate dehydrogenase, domain 2; Glycerol-3-phosphate dehydrogenase, NAD-dependent, eukaryotic; NAD(P)-binding domain superfamily
CG43343	Gpdh3	FBgn0263048	Glycerol-3-phosphate dehydrogenase, NAD-dependent, C-terminal; Glycerol-3-phosphate dehydrogenase, NAD-dependent; 6-phosphogluconate dehydrogenase-like, C-terminal domain superfamily; Glycerol-3-phosphate dehydrogenase, NAD-dependent, N-terminal; 6-phosphogluconate dehydrogenase, domain 2; Glycerol-3-phosphate dehydrogenase, NAD-dependent, eukaryotic; NAD(P)-binding domain superfamily
CG7368	CG7368	FBgn0036179	Zinc finger C2H2-type; Zinc finger C2H2 superfamily
crol	crol	FBgn0020309	Zinc finger C2H2-type; Zinc finger C2H2 superfamily
Gpdh	Gpdh1	FBgn0001128	Glycerol-3-phosphate dehydrogenase, NAD-dependent, C-terminal; Glycerol-3-phosphate dehydrogenase, NAD-dependent; 6-phosphogluconate dehydrogenase-like, C-terminal domain superfamily; Glycerol-3-phosphate dehydrogenase, NAD-dependent, N-terminal; 6-phosphogluconate dehydrogenase, domain 2; Glycerol-3-phosphate dehydrogenase, NAD-dependent, eukaryotic; NAD(P)-binding domain superfamily
l(1)sc	l(1)sc	FBgn0002561	Myc-type, basic helix-loop-helix (bHLH) domain; Achaete-scute transcription factor-related; Helix-loop-helix DNA-binding domain superfamily
l(3)neo38	l(3)neo38	FBgn0265276	Zinc finger C2H2-type; Zinc finger C2H2 superfamily
sc	sc	FBgn0004170	Myc-type, basic helix-loop-helix (bHLH) domain; Achaete-scute transcription factor-related; Helix-loop-helix DNA-binding domain superfamily
Smox	Smox	FBgn0025800	SMAD domain, Dwarfin-type; MAD homology 1, Dwarfin-type; SMAD/FHA domain superfamily; MAD homology, MH1; Dwarfin; SMAD-like domain superfamily; SMAD MH1 domain superfamily
Sox102F	Sox102F	FBgn0039938	High mobility group box domain; High mobility group box domain superfamily
Spps	Spps	FBgn0039169	Zinc finger C2H2-type; Zinc finger C2H2 superfamily
GROUP 5			FORK HEAD DOMAIN / REPRESSION
fd19B	fd19B	FBgn0031086	Fork head domain; Fork head domain conserved site 2; Winged helix-like DNA-binding domain superfamily; Winged helix DNA-binding domain superfamily
foxo	foxo	FBgn0038197	Fork head domain; Fork head domain conserved site 2; Winged helix-like DNA-binding domain superfamily; Winged helix DNA-binding domain superfamily
slp1	slp1	FBgn0003430	Fork head domain; Fork head domain conserved site1; Fork head domain conserved site 2; Winged helix-like DNA-binding domain superfamily; Winged helix DNA-binding domain superfamily
slp2	slp2	FBgn0004567	Fork head domain; Fork head domain conserved site1; Fork head domain conserved site 2; Winged helix-like DNA-binding domain superfamily; Winged helix DNA-binding domain superfamily
GROUP 6			ZN FINGER / GATA
pdm3	pdm3	FBgn0261588	POU-specific domain; Homeobox domain; Homeobox-like domain superfamily; Lambda repressor-like, DNA-binding domain superfamily; POU domain
CG32830	ab	FBgn0264442	BTB/POZ domain; SKP1/BTB/POZ domain superfamily; Zinc finger C2H2-type
GATAd	GATAd	FBgn0032223	Zinc finger, GATA-type; Zinc finger, AD-type; Zinc finger, NHR/GATA-type
GATAe	GATAe	FBgn0038391	Zinc finger, GATA-type; Zinc finger, NHR/GATA-type
grn	grn	FBgn0001138	Zinc finger, GATA-type; Zinc finger, NHR/GATA-type
pad	pad	FBgn0038418	Zinc finger, AD-type; Zinc finger C2H2-type; Zinc finger C2H2 superfamily
pnr	pnr	FBgn0003117	Zinc finger, GATA-type; Zinc finger, NHR/GATA-type
rn	rn	FBgn0267337	Zinc finger C2H2-type; Zinc finger C2H2 superfamily
srp	srp	FBgn0003507	Zinc finger, GATA-type; Zinc finger, NHR/GATA-type
GROUP 7
GROUP 8
Tbp	Tbp	FBgn0003687	TATA-box binding protein; TBP domain superfamily; TATA-box binding protein, conserved site; TATA-box binding protein, eukaryotic
GROUP 9			TRITHORAX / POLYCOMB
CG33620
Trl	Trl	FBgn0013263	BTB/POZ domain; SKP1/BTB/POZ domain superfamily; Zinc finger C2H2-type; Zinc finger, GAGA-binding factor
GROUP 10			bHLH / MYC TYPE
Met	Met	FBgn0002723	PAS domain; Myc-type, basic helix-loop-helix (bHLH) domain; PAS domain superfamily; Helix-loop-helix DNA-binding domain superfamily
CG1924	CG1924	FBgn0030377	Calreticulin/calnexin; Calreticulin/calnexin, P domain superfamily; Concanavalin A-like lectin/glucanase domain superfamily; Calreticulin/calnexin, conserved site
CG9906	Cnx14D	FBgn0264077	Calreticulin/calnexin; Calreticulin/calnexin, P domain superfamily; Concanavalin A-like lectin/glucanase domain superfamily; Calreticulin/calnexin, conserved site
Cnx99A	Cnx99A	FBgn0015622	Calreticulin/calnexin; Calreticulin/calnexin, P domain superfamily; Concanavalin A-like lectin/glucanase domain superfamily; Calreticulin/calnexin, conserved site
dm	Myc	FBgn0262656	Myc-type, basic helix-loop-helix (bHLH) domain; Helix-loop-helix DNA-binding domain superfamily
Max	Max	FBgn0017578	Myc-type, basic helix-loop-helix (bHLH) domain; Helix-loop-helix DNA-binding domain superfamily; Protein max
Mnt	Mnt	FBgn0023215	Myc-type, basic helix-loop-helix (bHLH) domain; Helix-loop-helix DNA-binding domain superfamily
GROUP 11			SU(H)_RBPJ
Su(H)	Su(H)	FBgn0004837	p53-like transcription factor, DNA-binding; Immunoglobulin-like fold; Immunoglobulin E-set; Beta-trefoil DNA-binding domain; RBP-J/Cbf11/Cbf12, DNA binding; Beta-trefoil domain superfamily; RBP-J/Cbf11/Cbf12, DNA binding domain superfamily; RBP-Jkappa, IPT domain

### Sheet: S All
GROUP 1			BASIC LEU ZIP
Atf3	Atf3	FBgn0028550	AP-1 transcription factor; Basic-leucine zipper domain
Atf-2	Atf-2	FBgn0265193	Basic-leucine zipper domain
Atf6	Atf6	FBgn0033010	Basic-leucine zipper domain; cAMP-dependent transcription factor ATF-6 alpha; cAMP-dependent transcription factor ATF-6 beta
CG30395	CG30395	FBgn0050395	unknown
CG6272	Irbp18	FBgn0036126	Basic-leucine zipper domain
CG7786	CG7786	FBgn0034096	Basic-leucine zipper domain
crc	crc	FBgn0000370	Basic-leucine zipper domain
CrebB-17A	CrebB	FBgn0265784	cAMP response element binding (CREB) protein; Coactivator CBP, pKID; Basic-leucine zipper domain
gt	gt	FBgn0001150	Basic-leucine zipper domain; Protein giant
Jra	Jra	FBgn0001291	Transcription factor Jun; Basic-leucine zipper domain; Jun-like transcription factor; Transcription factor, Skn-1-like, DNA-binding domain superfamily
kay	kay	FBgn0001297	AP-1 transcription factor; Basic-leucine zipper domain
Pdp1	Pdp1	FBgn0016694	Basic-leucine zipper domain
vri	vri	FBgn0016076	Basic-leucine zipper domain
GROUP 2			BASIC LEU ZIP
kay	kay	FBgn0001297	AP-1 transcription factor; Basic-leucine zipper domain
achi	achi	FBgn0033749	Homeobox domain; Homeobox KN domain; Homeobox-like domain superfamily
Atf3	Atf3	FBgn0028550	AP-1 transcription factor; Basic-leucine zipper domain
bs	bs	FBgn0004101	Transcription factor, MADS-box; MADS SRF-like; Transcription factor, MADS-box superfamily
CG32830	ab	FBgn0264442	BTB/POZ domain; SKP1/BTB/POZ domain superfamily; Zinc finger C2H2-type
cnc	cnc	FBgn0262975	Basic leucine zipper domain, Maf-type; Basic-leucine zipper domain; Transcription factor, Skn-1-like, DNA-binding domain superfamily
hth	hth	FBgn0001235	Homeobox domain; Homeobox KN domain; Homeobox-like domain superfamily; Homeobox protein PKNOX/Meis, N-terminal
Jra	Jra	FBgn0001291	Transcription factor Jun; Basic-leucine zipper domain; Jun-like transcription factor; Transcription factor, Skn-1-like, DNA-binding domain superfamily
maf-S	maf-S	FBgn0034534	Basic leucine zipper domain, Maf-type; Basic-leucine zipper domain; Transcription factor, Skn-1-like, DNA-binding domain superfamily; Transcription factor Maf family
Myb	Myb	FBgn0002914	SANT/Myb domain; Homeobox-like domain superfamily; C-myb, C-terminal; Myb-like domain; Myb domain
Pbp95	Pbp95	FBgn0037540	SANT/Myb domain; Homeobox-like domain superfamily; Myb-like domain; Myb domain
vis	vis	FBgn0033748	Homeobox domain; Homeobox KN domain; Homeobox-like domain superfamily
GROUP 3			CP2 / POLYCOMB REPRESSION
grh	grh	FBgn0259211	CP2 transcription factor
GROUP 4			STAT
Stat92E	Stat92E	FBgn0016917	SH2 domain; Transcription factor STAT; p53-like transcription factor, DNA-binding; STAT transcription factor, DNA-binding, N-terminal; STAT transcription factor, protein interaction; STAT transcription factor, all-alpha domain; STAT transcription factor, DNA-binding; STAT transcription factor, coiled coil; STAT transcription factor, N-terminal domain superfamily; SH2 domain superfamily
GROUP 5			NUCLEAR HORMONE RECEPTOR
GROUP 6
ERR	ERR	FBgn0035849	Nuclear hormone receptor, ligand-binding domain; Zinc finger, nuclear hormone receptor-type; Nuclear hormone receptor; Zinc finger, NHR/GATA-type; Oestrogen receptor/oestrogen-related receptor; Oestrogen-related receptor; Nuclear hormone receptor-like domain superfamily
ftz-f1	ftz-f1	FBgn0001078	Nuclear hormone receptor, ligand-binding domain; Zinc finger, nuclear hormone receptor-type; Nuclear hormone receptor; Zinc finger, NHR/GATA-type; Nuclear hormone receptor family 5; Nuclear hormone receptor-like domain superfamily
Hr39	Hr39	FBgn0261239	Nuclear hormone receptor, ligand-binding domain; Zinc finger, nuclear hormone receptor-type; Nuclear hormone receptor; Zinc finger, NHR/GATA-type; Nuclear hormone receptor family 5; Nuclear hormone receptor-like domain superfamily
Hr4	Hr4	FBgn0264562	Nuclear hormone receptor, ligand-binding domain; Zinc finger, nuclear hormone receptor-type; Nuclear hormone receptor; Zinc finger, NHR/GATA-type; Nuclear hormone receptor-like domain superfamily
GROUP 7			BTB/POZ
lola	lola	FBgn0283521	BTB/POZ domain; SKP1/BTB/POZ domain superfamily; Zinc finger C2H2-type; Zinc finger C2H2 superfamily
GROUP 8			NUCLEAR HORMONE RECEPTOR
Hr39	Hr39	FBgn0261239	Nuclear hormone receptor, ligand-binding domain; Zinc finger, nuclear hormone receptor-type; Nuclear hormone receptor; Zinc finger, NHR/GATA-type; Nuclear hormone receptor family 5; Nuclear hormone receptor-like domain superfamily
Hr4	Hr4	FBgn0264562	Nuclear hormone receptor, ligand-binding domain; Zinc finger, nuclear hormone receptor-type; Nuclear hormone receptor; Zinc finger, NHR/GATA-type; Nuclear hormone receptor-like domain superfamily
GROUP 9
bs	bs	FBgn0004101	Transcription factor, MADS-box; MADS SRF-like; Transcription factor, MADS-box superfamily
GROUP 10			NUCLEAR HORMONE RECEPTOR
srp	srp	FBgn0003507	Zinc finger, GATA-type; Zinc finger, NHR/GATA-type
GATAd	GATAd	FBgn0032223	Zinc finger, GATA-type; Zinc finger, AD-type; Zinc finger, NHR/GATA-type
GATAe	GATAe	FBgn0038391	Zinc finger, GATA-type; Zinc finger, NHR/GATA-type
grn	grn	FBgn0001138	Zinc finger, GATA-type; Zinc finger, NHR/GATA-type
pnr	pnr	FBgn0003117	Zinc finger, GATA-type; Zinc finger, NHR/GATA-type
GROUP 11			bHLH / MYC TYPE / HES TYPE
dpn	dpn	FBgn0010109	Orange domain; Myc-type, basic helix-loop-helix (bHLH) domain; Helix-loop-helix DNA-binding domain superfamily
dm	Myc	FBgn0262656	Myc-type, basic helix-loop-helix (bHLH) domain; Helix-loop-helix DNA-binding domain superfamily
h	h	FBgn0001168	Orange domain; Myc-type, basic helix-loop-helix (bHLH) domain; Helix-loop-helix DNA-binding domain superfamily
Max	Max	FBgn0017578	Myc-type, basic helix-loop-helix (bHLH) domain; Helix-loop-helix DNA-binding domain superfamily; Protein max
Met	Met	FBgn0002723	PAS domain; Myc-type, basic helix-loop-helix (bHLH) domain; PAS domain superfamily; Helix-loop-helix DNA-binding domain superfamily
Mnt	Mnt	FBgn0023215	Myc-type, basic helix-loop-helix (bHLH) domain; Helix-loop-helix DNA-binding domain superfamily
Usf	Usf	FBgn0029711	Myc-type, basic helix-loop-helix (bHLH) domain; Helix-loop-helix DNA-binding domain superfamily
GROUP 12
hb	hb	FBgn0001180	Zinc finger C2H2-type; Protein hunchback; Zinc finger C2H2 superfamily
jim	jim	FBgn0027339	Zinc finger C2H2-type; Zinc finger C2H2 superfamily
Mef2	Mef2	FBgn0011656	Transcription factor, MADS-box; Peptidase M66 domain; Holliday junction regulator protein family C-terminal; MADS MEF2-like; Transcription factor, MADS-box superfamily
rn	rn	FBgn0267337	Zinc finger C2H2-type; Zinc finger C2H2 superfamily
GROUP 13
Dref	Dref	FBgn0015664	Zinc finger, BED-type; Ribonuclease H-like superfamily; Zinc finger C2H2 superfamily

### Sheet: NS All
GROUP 1			BASIC LEU ZIP
kay	kay	FBgn0001297	AP-1 transcription factor; Basic-leucine zipper domain
achi	achi	FBgn0033749	Homeobox domain; Homeobox KN domain; Homeobox-like domain superfamily
Atf3	Atf3	FBgn0028550	AP-1 transcription factor; Basic-leucine zipper domain
bs	bs	FBgn0004101	Transcription factor, MADS-box; MADS SRF-like; Transcription factor, MADS-box superfamily
CG32830	ab	FBgn0264442	BTB/POZ domain; SKP1/BTB/POZ domain superfamily; Zinc finger C2H2-type
cnc	cnc	FBgn0262975	Basic leucine zipper domain, Maf-type; Basic-leucine zipper domain; Transcription factor, Skn-1-like, DNA-binding domain superfamily
hth	hth	FBgn0001235	Homeobox domain; Homeobox KN domain; Homeobox-like domain superfamily; Homeobox protein PKNOX/Meis, N-terminal
Jra	Jra	FBgn0001291	Transcription factor Jun; Basic-leucine zipper domain; Jun-like transcription factor; Transcription factor, Skn-1-like, DNA-binding domain superfamily
maf-S	maf-S	FBgn0034534	Basic leucine zipper domain, Maf-type; Basic-leucine zipper domain; Transcription factor, Skn-1-like, DNA-binding domain superfamily; Transcription factor Maf family
Myb	Myb	FBgn0002914	SANT/Myb domain; Homeobox-like domain superfamily; C-myb, C-terminal; Myb-like domain; Myb domain
Pbp95	Pbp95	FBgn0037540	SANT/Myb domain; Homeobox-like domain superfamily; Myb-like domain; Myb domain
vis	vis	FBgn0033748	Homeobox domain; Homeobox KN domain; Homeobox-like domain superfamily
GROUP 2			bHLH / MYC TYPE / HES TYPE
Met	Met	FBgn0002723	PAS domain; Myc-type, basic helix-loop-helix (bHLH) domain; PAS domain superfamily; Helix-loop-helix DNA-binding domain superfamily
bigmax	bigmax	FBgn0039509	Myc-type, basic helix-loop-helix (bHLH) domain; Max-like protein X; Helix-loop-helix DNA-binding domain superfamily
Clk	Clk	FBgn0023076	PAS domain; Nuclear translocator; PAC motif; Myc-type, basic helix-loop-helix (bHLH) domain; PAS domain superfamily; Helix-loop-helix DNA-binding domain superfamily
cyc	cyc	FBgn0023094	PAS domain; Nuclear translocator; Myc-type, basic helix-loop-helix (bHLH) domain; PAS fold; PAS domain superfamily; Helix-loop-helix DNA-binding domain superfamily
dm	Myc	FBgn0262656	Myc-type, basic helix-loop-helix (bHLH) domain; Helix-loop-helix DNA-binding domain superfamily
dpn	dpn	FBgn0010109	Orange domain; Myc-type, basic helix-loop-helix (bHLH) domain; Helix-loop-helix DNA-binding domain superfamily
E(spl)	E(spl)m8-HLH	FBgn0000591	Orange domain; Myc-type, basic helix-loop-helix (bHLH) domain; Helix-loop-helix DNA-binding domain superfamily
gce	gce	FBgn0261703	PAS domain; Nuclear translocator; Myc-type, basic helix-loop-helix (bHLH) domain; PAS domain superfamily; Helix-loop-helix DNA-binding domain superfamily
h	h	FBgn0001168	Orange domain; Myc-type, basic helix-loop-helix (bHLH) domain; Helix-loop-helix DNA-binding domain superfamily
HLH106	SREBP	FBgn0261283	Myc-type, basic helix-loop-helix (bHLH) domain; Helix-loop-helix DNA-binding domain superfamily
HLHm3	E(spl)m3-HLH	FBgn0002609	Orange domain; Myc-type, basic helix-loop-helix (bHLH) domain; Helix-loop-helix DNA-binding domain superfamily
HLHm5	E(spl)m5-HLH	FBgn0002631	Orange domain; Myc-type, basic helix-loop-helix (bHLH) domain; Helix-loop-helix DNA-binding domain superfamily
HLHm7	E(spl)m7-HLH	FBgn0002633	Orange domain; Myc-type, basic helix-loop-helix (bHLH) domain; Helix-loop-helix DNA-binding domain superfamily
HLHmgamma	E(spl)mgamma-HLH	FBgn0002735	Orange domain; Myc-type, basic helix-loop-helix (bHLH) domain; Helix-loop-helix DNA-binding domain superfamily
Max	Max	FBgn0017578	Myc-type, basic helix-loop-helix (bHLH) domain; Helix-loop-helix DNA-binding domain superfamily; Protein max
Mio	mio	FBgn0031399	WD40 repeat; WD40/YVTN repeat-like-containing domain superfamily; WD repeat protein mio, zinc-ribbon like domain; WD40-repeat-containing domain superfamily; MIOS/Sea4
Mitf	Mitf	FBgn0263112	Myc-type, basic helix-loop-helix (bHLH) domain; Transcription factor EB; MiT/TFE transcription factors, N-terminal; Helix-loop-helix DNA-binding domain superfamily
Mnt	Mnt	FBgn0023215	Myc-type, basic helix-loop-helix (bHLH) domain; Helix-loop-helix DNA-binding domain superfamily
tai	tai	FBgn0041092	PAS domain; Myc-type, basic helix-loop-helix (bHLH) domain; Nuclear receptor coactivator; PAS domain superfamily; Helix-loop-helix DNA-binding domain superfamily
tgo	tgo	FBgn0264075	PAS domain; Nuclear translocator; Myc-type, basic helix-loop-helix (bHLH) domain; PAS fold; PAS domain superfamily; Helix-loop-helix DNA-binding domain superfamily
Usf	Usf	FBgn0029711	Myc-type, basic helix-loop-helix (bHLH) domain; Helix-loop-helix DNA-binding domain superfamily
GROUP 3			NUCLEAR HORMONE RECEPTOR
Hr4	Hr4	FBgn0264562	Nuclear hormone receptor, ligand-binding domain; Zinc finger, nuclear hormone receptor-type; Nuclear hormone receptor; Zinc finger, NHR/GATA-type; Nuclear hormone receptor-like domain superfamily
ERR	ERR	FBgn0035849	Nuclear hormone receptor, ligand-binding domain; Zinc finger, nuclear hormone receptor-type; Nuclear hormone receptor; Zinc finger, NHR/GATA-type; Oestrogen receptor/oestrogen-related receptor; Oestrogen-related receptor; Nuclear hormone receptor-like domain superfamily
ftz-f1	ftz-f1	FBgn0001078	Nuclear hormone receptor, ligand-binding domain; Zinc finger, nuclear hormone receptor-type; Nuclear hormone receptor; Zinc finger, NHR/GATA-type; Nuclear hormone receptor family 5; Nuclear hormone receptor-like domain superfamily
Hr39	Hr39	FBgn0261239	Nuclear hormone receptor, ligand-binding domain; Zinc finger, nuclear hormone receptor-type; Nuclear hormone receptor; Zinc finger, NHR/GATA-type; Nuclear hormone receptor family 5; Nuclear hormone receptor-like domain superfamily
GROUP 4
GROUP 5			BTB/POZ
lola	lola	FBgn0283521	BTB/POZ domain; SKP1/BTB/POZ domain superfamily; Zinc finger C2H2-type; Zinc finger C2H2 superfamily
GROUP 6			ZN FINGER / GATA
hb	hb	FBgn0001180	Zinc finger C2H2-type; Protein hunchback; Zinc finger C2H2 superfamily
GATAd	GATAd	FBgn0032223	Zinc finger, GATA-type; Zinc finger, AD-type; Zinc finger, NHR/GATA-type
GATAe	GATAe	FBgn0038391	Zinc finger, GATA-type; Zinc finger, NHR/GATA-type
grn	grn	FBgn0001138	Zinc finger, GATA-type; Zinc finger, NHR/GATA-type
jim	jim	FBgn0027339	Zinc finger C2H2-type; Zinc finger C2H2 superfamily
pnr	pnr	FBgn0003117	Zinc finger, GATA-type; Zinc finger, NHR/GATA-type
rn	rn	FBgn0267337	Zinc finger C2H2-type; Zinc finger C2H2 superfamily
srp	srp	FBgn0003507	Zinc finger, GATA-type; Zinc finger, NHR/GATA-type
GROUP 7			FORK HEAD DOMAIN / REPRESSION
fd102C	fd102C	FBgn0039937	Fork head domain; Fork head domain conserved site1; Fork head domain conserved site 2; Winged helix-like DNA-binding domain superfamily; Winged helix DNA-binding domain superfamily
fd19B	fd19B	FBgn0031086	Fork head domain; Fork head domain conserved site 2; Winged helix-like DNA-binding domain superfamily; Winged helix DNA-binding domain superfamily
fd68A	FoxK	FBgn0036134	Forkhead-associated (FHA) domain; Fork head domain; SMAD/FHA domain superfamily; Fork head domain conserved site1; Fork head domain conserved site 2; Winged helix-like DNA-binding domain superfamily; Winged helix DNA-binding domain superfamily
foxo	foxo	FBgn0038197	Fork head domain; Fork head domain conserved site 2; Winged helix-like DNA-binding domain superfamily; Winged helix DNA-binding domain superfamily
FoxP	FoxP	FBgn0262477	Fork head domain; Fork head domain conserved site 2; FOXP, coiled-coil domain; Winged helix-like DNA-binding domain superfamily; Winged helix DNA-binding domain superfamily
slp1	slp1	FBgn0003430	Fork head domain; Fork head domain conserved site1; Fork head domain conserved site 2; Winged helix-like DNA-binding domain superfamily; Winged helix DNA-binding domain superfamily
slp2	slp2	FBgn0004567	Fork head domain; Fork head domain conserved site1; Fork head domain conserved site 2; Winged helix-like DNA-binding domain superfamily; Winged helix DNA-binding domain superfamily
GROUP 8			STAT
Stat92E	Stat92E	FBgn0016917	SH2 domain; Transcription factor STAT; p53-like transcription factor, DNA-binding; STAT transcription factor, DNA-binding, N-terminal; STAT transcription factor, protein interaction; STAT transcription factor, all-alpha domain; STAT transcription factor, DNA-binding; STAT transcription factor, coiled coil; STAT transcription factor, N-terminal domain superfamily; SH2 domain superfamily
GROUP 9			BASIC LEU ZIP
Atf3	Atf3	FBgn0028550	AP-1 transcription factor; Basic-leucine zipper domain
Atf2	Atf-2	FBgn0265193	Basic-leucine zipper domain
CG30395	CG30395	FBgn0050395	unknown
CG6272	Irbp18	FBgn0036126	Basic-leucine zipper domain
CG7786	CG7786	FBgn0034096	Basic-leucine zipper domain
crc	crc	FBgn0000370	Basic-leucine zipper domain
CrebB-17A	CrebB	FBgn0265784	cAMP response element binding (CREB) protein; Coactivator CBP, pKID; Basic-leucine zipper domain
gt	gt	FBgn0001150	Basic-leucine zipper domain; Protein giant
Jra	Jra	FBgn0001291	Transcription factor Jun; Basic-leucine zipper domain; Jun-like transcription factor; Transcription factor, Skn-1-like, DNA-binding domain superfamily
kay	kay	FBgn0001297	AP-1 transcription factor; Basic-leucine zipper domain
Pdp1	Pdp1	FBgn0016694	Basic-leucine zipper domain
vri	vri	FBgn0016076	Basic-leucine zipper domain
GROUP 10
GROUP 11			SU(H)_RBPJ
Su(H)	Su(H)	FBgn0004837	p53-like transcription factor, DNA-binding; Immunoglobulin-like fold; Immunoglobulin E-set; Beta-trefoil DNA-binding domain; RBP-J/Cbf11/Cbf12, DNA binding; Beta-trefoil domain superfamily; RBP-J/Cbf11/Cbf12, DNA binding domain superfamily; RBP-Jkappa, IPT domain
GROUP 12			IRON
Irp-1A	Irp-1A	FBgn0024958	Aconitase A/isopropylmalate dehydratase small subunit, swivel domain; Aconitase/3-isopropylmalate dehydratase large subunit, alpha/beta/alpha domain; Aconitase/Iron-responsive element-binding protein 2; Aconitase/3-isopropylmalate dehydratase, swivel; Aconitase/3-isopropylmalate dehydratase large subunit, alpha/beta/alpha, subdomain 1/3; Aconitase family, 4Fe-4S cluster binding site; Aconitase, i…
Irp-1B	Irp-1B	FBgn0024957	Aconitase A/isopropylmalate dehydratase small subunit, swivel domain; Aconitase/3-isopropylmalate dehydratase large subunit, alpha/beta/alpha domain; Aconitase/Iron-responsive element-binding protein 2; Aconitase/3-isopropylmalate dehydratase, swivel; Aconitase/3-isopropylmalate dehydratase large subunit, alpha/beta/alpha, subdomain 1/3; Aconitase family, 4Fe-4S cluster binding site; Aconitase, i…
GROUP 13			SMAD
Jra	Jra	FBgn0001291	Transcription factor Jun; Basic-leucine zipper domain; Jun-like transcription factor; Transcription factor, Skn-1-like, DNA-binding domain superfamily
kay	kay	FBgn0001297	AP-1 transcription factor; Basic-leucine zipper domain
Mad	Mad	FBgn0011648	SMAD domain, Dwarfin-type; MAD homology 1, Dwarfin-type; SMAD/FHA domain superfamily; MAD homology, MH1; Dwarfin; SMAD-like domain superfamily; SMAD MH1 domain superfamily
Med	Med	FBgn0011655	SMAD domain, Dwarfin-type; MAD homology 1, Dwarfin-type; SMAD/FHA domain superfamily; MAD homology, MH1; Dwarfin; SMAD-like domain superfamily; SMAD MH1 domain superfamily
Smox	Smox	FBgn0025800	SMAD domain, Dwarfin-type; MAD homology 1, Dwarfin-type; SMAD/FHA domain superfamily; MAD homology, MH1; Dwarfin; SMAD-like domain superfamily; SMAD MH1 domain superfamily
GROUP 14
GROUP 15
GROUP 16			NUCLEAR HORMONE RECEPTOR
Eip78C	Eip78C	FBgn0004865	Nuclear hormone receptor, ligand-binding domain; Zinc finger, nuclear hormone receptor-type; Nuclear hormone receptor; Zinc finger, NHR/GATA-type; Nuclear hormone receptor-like domain superfamily
GROUP 17
GROUP 18
DNApol-iota	DNApol-iota	FBgn0037554	UmuC domain; DNA polymerase eta/kappa/iota/IV; DNA polymerase, Y-family, little finger domain; DNA polymerase, Y-family, little finger domain superfamily
GROUP 19

### Sheet: iRegulon Parameters
Species and nomenclature	Drosophila melanogaster, FlyBase names
Motif collection	6K (6383 PWMs)
Minimum NEScore	2.5
Rank threshold for visualization	5000
ROC threshold for AUC calculation (%)	0.01
Minimum identity between orthologous genes	0
Maximum false discovery rate (FDR) on motif similarity	0.001
Motif rankings database	136K regions (11 species)
Number of valid nodes	503
iRegulon version	iRegulon v1.3 (build: 2015-02-12)
Overlap fraction	0.4
Putative regulatory region	10kb upstream, full transcript and 10kb downstream
