## Supplemental Table S5 for "Mechanisms underlying the cooperation between loss of epithelial polarity and Notch signaling during neoplastic growth in *Drosophila*"

### Sheet: N NDT
GROUP 1			POLYCOMB REPRESSION
achi	achi	FBgn0033749	Homeobox domain; Homeobox KN domain; Homeobox-like domain superfamily
CG11071	mamo	FBgn0267033	BTB/POZ domain; SKP1/BTB/POZ domain superfamily; Zinc finger C2H2-type; Zinc finger C2H2 superfamily
CG4603	CG4603	FBgn0035593	OTU domain; Ubiquitin-like domain superfamily
CG7029	CG7029	FBgn0039026
FoxP	FoxP	FBgn0262477	Fork head domain; Fork head domain conserved site 2; FOXP, coiled-coil domain; Winged helix-like DNA-binding domain superfamily; Winged helix DNA-binding domain superfamily
GATAd	GATAd	FBgn0032223	Zinc finger, GATA-type; Zinc finger, AD-type; Zinc finger, NHR/GATA-type
GATAe	GATAe	FBgn0038391	Zinc finger, GATA-type; Zinc finger, NHR/GATA-type
grn	grn	FBgn0001138	Zinc finger, GATA-type; Zinc finger, NHR/GATA-type
Hira	Hira	FBgn0022786	WD40 repeat; TUP1-like enhancer of split; WD40/YVTN repeat-like-containing domain superfamily; WD40-repeat-containing domain; HIRA B motif; WD40 repeat, conserved site; G-protein beta WD-40 repeat; WD repeat HIR1; WD40-repeat-containing domain superfamily
Hsf	Hsf	FBgn0001222	Heat shock factor (HSF)-type, DNA-binding; Vertebrate heat shock transcription factor, C-terminal domain; Heat shock transcription factor family; Winged helix-like DNA-binding domain superfamily; Winged helix DNA-binding domain superfamily
hth	hth	FBgn0001235	Homeobox domain; Homeobox KN domain; Homeobox-like domain superfamily; Homeobox protein PKNOX/Meis, N-terminal
jim	jim	FBgn0027339	Zinc finger C2H2-type; Zinc finger C2H2 superfamily
l(3)73Ah	l(3)73Ah	FBgn0002283	Zinc finger, RING-type; Zinc finger, RING/FYVE/PHD-type; Zinc finger, RING-type, conserved site; RAWUL domain
Mef2	Mef2	FBgn0011656	Transcription factor, MADS-box; Peptidase M66 domain; Holliday junction regulator protein family C-terminal; MADS MEF2-like; Transcription factor, MADS-box superfamily
Mms19	Mms19	FBgn0037301	Armadillo-type fold; MMS19, C-terminal
Myb	Myb	FBgn0002914	SANT/Myb domain; Homeobox-like domain superfamily; C-myb, C-terminal; Myb-like domain; Myb domain
Pbp95	Pbp95	FBgn0037540	SANT/Myb domain; Homeobox-like domain superfamily; Myb-like domain; Myb domain
pnr	pnr	FBgn0003117	Zinc finger, GATA-type; Zinc finger, NHR/GATA-type
Psc	Psc	FBgn0005624	Zinc finger, RING-type; Zinc finger, RING/FYVE/PHD-type; Zinc finger, RING-type, conserved site; RAWUL domain
Rfx	Rfx	FBgn0020379	DNA-binding RFX-type winged-helix domain; Winged helix-like DNA-binding domain superfamily; Winged helix DNA-binding domain superfamily
srp	srp	FBgn0003507	Zinc finger, GATA-type; Zinc finger, NHR/GATA-type
Su(z)2	Su(z)2	FBgn0265623	Zinc finger, RING-type; Zinc finger, RING/FYVE/PHD-type; Zinc finger, RING-type, conserved site; Zinc finger, C3HC4 RING-type; RAWUL domain
TORC	TORC	FBgg0000312	ToRC (Toutatis-containing chromatin remodeling complex) is ISWI ATPase-containing complex that facilitates nucleosome assembly. CtBP/Iswi/tou
vis	vis	FBgn0033748	Homeobox domain; Homeobox KN domain; Homeobox-like domain superfamily
GROUP 2
hb	hb	FBgn0001180	Zinc finger C2H2-type; Protein hunchback; Zinc finger C2H2 superfamily
jim	jim	FBgn0027339	Zinc finger C2H2-type; Zinc finger C2H2 superfamily
rn	rn	FBgn0267337	Zinc finger C2H2-type; Zinc finger C2H2 superfamily
GROUP 3			POLYCOMB REPRESSION
aop	aop	FBgn0000097	Ets domain; Pointed domain; Sterile alpha motif/pointed domain superfamily; Ets DNA-binding protein pokkuri; Winged helix-like DNA-binding domain superfamily; Winged helix DNA-binding domain superfamily
AP-2	TfAP-2	FBgn0261953	Transcription factor AP-2; Transcription factor AP-2, C-terminal
br	br	FBgn0283451	BTB/POZ domain; SKP1/BTB/POZ domain superfamily; Zinc finger C2H2-type; Zinc finger C2H2 superfamily
bs	bs	FBgn0004101	Transcription factor, MADS-box; MADS SRF-like; Transcription factor, MADS-box superfamily
dikar	dikar	FBgn0261934	Bromodomain; Bromodomain-like superfamily
E(bx)	E(bx)	FBgn0000541	Bromodomain; Zinc finger, PHD-type; Zinc finger, FYVE/PHD-type; Zinc finger, RING/FYVE/PHD-type; Bromodomain, conserved site; DDT domain; Zinc finger, PHD-type, conserved site; Zinc finger, PHD-finger; WHIM1 domain; Bromodomain-like superfamily; Nucleosome-remodeling factor subunit BPTF
exd	exd	FBgn0000611	Homeobox domain; PBX; Homeobox-like domain superfamily; Homeobox, conserved site
FoxP	FoxP	FBgn0262477	Fork head domain; Fork head domain conserved site 2; FOXP, coiled-coil domain; Winged helix-like DNA-binding domain superfamily; Winged helix DNA-binding domain superfamily
GATAd	GATAd	FBgn0032223	Zinc finger, GATA-type; Zinc finger, AD-type; Zinc finger, NHR/GATA-type
GATAe	GATAe	FBgn0038391	Zinc finger, GATA-type; Zinc finger, NHR/GATA-type
grn	grn	FBgn0001138	Zinc finger, GATA-type; Zinc finger, NHR/GATA-type
hb	hb	FBgn0001180	Zinc finger C2H2-type; Protein hunchback; Zinc finger C2H2 superfamily
Hsf	Hsf	FBgn0001222	Heat shock factor (HSF)-type, DNA-binding; Vertebrate heat shock transcription factor, C-terminal domain; Heat shock transcription factor family; Winged helix-like DNA-binding domain superfamily; Winged helix DNA-binding domain superfamily
jim	jim	FBgn0027339	Zinc finger C2H2-type; Zinc finger C2H2 superfamily
Lin29	dati	FBgn0262636	Zinc finger C2H2-type; Zinc finger C2H2 superfamily
pho	pho	FBgn0002521	Zinc finger C2H2-type; Zinc finger C2H2 superfamily (Polycomb recruiters)
pnr	pnr	FBgn0003117	Zinc finger, GATA-type; Zinc finger, NHR/GATA-type
rn	rn	FBgn0267337	Zinc finger C2H2-type; Zinc finger C2H2 superfamily
sqz	sqz	FBgn0010768	Zinc finger C2H2-type; Zinc finger C2H2 superfamily
srp	srp	FBgn0003507	Zinc finger, GATA-type; Zinc finger, NHR/GATA-type
GROUP 4			GATA
CG32830	ab	FBgn0264442	BTB/POZ domain; SKP1/BTB/POZ domain superfamily; Zinc finger C2H2-type
GATAd	GATAd	FBgn0032223	Zinc finger, GATA-type; Zinc finger, AD-type; Zinc finger, NHR/GATA-type
GATAe	GATAe	FBgn0038391	Zinc finger, GATA-type; Zinc finger, NHR/GATA-type
grn	grn	FBgn0001138	Zinc finger, GATA-type; Zinc finger, NHR/GATA-type
pdm3	pdm3	FBgn0261588	POU-specific domain; Homeobox domain; Homeobox-like domain superfamily; Lambda repressor-like, DNA-binding domain superfamily; POU domain
pnr	pnr	FBgn0003117	Zinc finger, GATA-type; Zinc finger, NHR/GATA-type
rn	rn	FBgn0267337	Zinc finger C2H2-type; Zinc finger C2H2 superfamily
srp	srp	FBgn0003507	Zinc finger, GATA-type; Zinc finger, NHR/GATA-type
GROUP 5			PRONEURAL
ac	ac	FBgn0000022	Myc-type, basic helix-loop-helix (bHLH) domain; Achaete-scute transcription factor-related; Helix-loop-helix DNA-binding domain superfamily
ase	ase	FBgn0000137	Myc-type, basic helix-loop-helix (bHLH) domain; Achaete-scute transcription factor-related; Helix-loop-helix DNA-binding domain superfamily
btd	btd	FBgn0000233	Zinc finger C2H2-type; Zinc finger C2H2 superfamily
Bteb2	Klf15	FBgn0025679	Zinc finger C2H2-type; Zinc finger C2H2 superfamily
Cf2	Cf2	FBgn0000286	Zinc finger C2H2-type; Zinc finger C2H2 superfamily
CG3215	Gpdh2	FBgn0034825	Glycerol-3-phosphate dehydrogenase, NAD-dependent, C-terminal; Glycerol-3-phosphate dehydrogenase, NAD-dependent; 6-phosphogluconate dehydrogenase-like, C-terminal domain superfamily; Glycerol-3-phosphate dehydrogenase, NAD-dependent, N-terminal; 6-phosphogluconate dehydrogenase, domain 2; Glycerol-3-phosphate dehydrogenase, NAD-dependent, eukaryotic; NAD(P)-binding domain superfamily
CG43343	Gpdh3	FBgn0263048	Glycerol-3-phosphate dehydrogenase, NAD-dependent, C-terminal; Glycerol-3-phosphate dehydrogenase, NAD-dependent; 6-phosphogluconate dehydrogenase-like, C-terminal domain superfamily; Glycerol-3-phosphate dehydrogenase, NAD-dependent, N-terminal; 6-phosphogluconate dehydrogenase, domain 2; Glycerol-3-phosphate dehydrogenase, NAD-dependent, eukaryotic; NAD(P)-binding domain superfamily
CG7368	CG7368	FBgn0036179	Zinc finger C2H2-type; Zinc finger C2H2 superfamily
crol	crol	FBgn0020309	Zinc finger C2H2-type; Zinc finger C2H2 superfamily
Gpdh	Gpdh1	FBgn0001128	Glycerol-3-phosphate dehydrogenase, NAD-dependent, C-terminal; Glycerol-3-phosphate dehydrogenase, NAD-dependent; 6-phosphogluconate dehydrogenase-like, C-terminal domain superfamily; Glycerol-3-phosphate dehydrogenase, NAD-dependent, N-terminal; 6-phosphogluconate dehydrogenase, domain 2; Glycerol-3-phosphate dehydrogenase, NAD-dependent, eukaryotic; NAD(P)-binding domain superfamily
l(1)sc	l(1)sc	FBgn0002561	Myc-type, basic helix-loop-helix (bHLH) domain; Achaete-scute transcription factor-related; Helix-loop-helix DNA-binding domain superfamily
l(3)neo38	l(3)neo38	FBgn0265276	Zinc finger C2H2-type; Zinc finger C2H2 superfamily
pho	pho	FBgn0002521	Zinc finger C2H2-type; Zinc finger C2H2 superfamily (Polycomb recruiters)
pnt	pnt	FBgn0003118	Ets domain; Pointed domain; Sterile alpha motif/pointed domain superfamily; Winged helix-like DNA-binding domain superfamily; Winged helix DNA-binding domain superfamily
sc	sc	FBgn0004170	Myc-type, basic helix-loop-helix (bHLH) domain; Achaete-scute transcription factor-related; Helix-loop-helix DNA-binding domain superfamily
Smox	Smox	FBgn0025800	SMAD domain, Dwarfin-type; MAD homology 1, Dwarfin-type; SMAD/FHA domain superfamily; MAD homology, MH1; Dwarfin; SMAD-like domain superfamily; SMAD MH1 domain superfamily
Sox102F	Sox102F	FBgn0039938	High mobility group box domain; High mobility group box domain superfamily
Spps	Spps	FBgn0039169	Zinc finger C2H2-type; Zinc finger C2H2 superfamily
GROUP 6
Aef1	Aef1	FBgn0005694	Zinc finger C2H2-type; Zinc finger C2H2 superfamily
CG4360	CG4360	FBgn0038787	Zinc finger C2H2-type; Zinc finger C2H2 superfamily
GROUP 7			TRITHORAX
CG33260	CG33260	FBgn0053260	tRNA intron endonuclease, catalytic domain-like; tRNA endonuclease-like domain superfamily; tRNA-splicing endonuclease, SEN34 subunit; tRNA intron endonuclease, catalytic domain-like superfamily
Trl	Trl	FBgn0013263	BTB/POZ domain; SKP1/BTB/POZ domain superfamily; Zinc finger C2H2-type; Zinc finger, GAGA-binding factor
GROUP 8			TRITHORAX
Adf1	Adf1	FBgn0284249	BESS motif; MADF domain
CG33260	CG33260	FBgn0053260	tRNA intron endonuclease, catalytic domain-like; tRNA endonuclease-like domain superfamily; tRNA-splicing endonuclease, SEN34 subunit; tRNA intron endonuclease, catalytic domain-like superfamily
Trl	Trl	FBgn0013263	BTB/POZ domain; SKP1/BTB/POZ domain superfamily; Zinc finger C2H2-type; Zinc finger, GAGA-binding factor
GROUP 9			SU(H)
Su(H)	Su(H)	FBgn0004837	p53-like transcription factor, DNA-binding; Immunoglobulin-like fold; Immunoglobulin E-set; Beta-trefoil DNA-binding domain; RBP-J/Cbf11/Cbf12, DNA binding; Beta-trefoil domain superfamily; RBP-J/Cbf11/Cbf12, DNA binding domain superfamily; RBP-Jkappa, IPT domain
GROUP 10
Cf2	Cf2	FBgn0000286	Zinc finger C2H2-type; Zinc finger C2H2 superfamily
klu	klu	FBgn0013469	Zinc finger C2H2-type; Zinc finger C2H2 superfamily
MTF-1	MTF-1	FBgn0040305	Zinc finger C2H2-type; Metal regulatory transcription factor 1; Zinc finger C2H2 superfamily
sr	sr	FBgn0003499	Zinc finger C2H2-type; Zinc finger C2H2 superfamily
GROUP 11			PAIRED
eyg	eyg	FBgn0000625	Homeobox domain; Paired domain; Homeobox-like domain superfamily; Homeobox, conserved site; Winged helix-like DNA-binding domain superfamily
nau	nau	FBgn0002922	Myogenic basic muscle-specific protein; Myc-type, basic helix-loop-helix (bHLH) domain; Helix-loop-helix DNA-binding domain superfamily
pad	pad	FBgn0038418	Zinc finger, AD-type; Zinc finger C2H2-type; Zinc finger C2H2 superfamily
Poxn	Poxn	FBgn0003130	Paired domain; Homeobox-like domain superfamily; Winged helix-like DNA-binding domain superfamily
toe	toe	FBgn0036285	Homeobox domain; Paired domain; Homeobox-like domain superfamily; Homeobox, conserved site; Winged helix-like DNA-binding domain superfamily
GROUP 12
GROUP 13
GROUP 14
GROUP 15
GROUP 16
GROUP 17
GROUP 18			FORK HEAD
fd19B	fd19B	FBgn0031086	Fork head domain; Fork head domain conserved site 2; Winged helix-like DNA-binding domain superfamily; Winged helix DNA-binding domain superfamily
foxo	foxo	FBgn0038197	Fork head domain; Fork head domain conserved site 2; Winged helix-like DNA-binding domain superfamily; Winged helix DNA-binding domain superfamily
slp1	slp1	FBgn0003430	Fork head domain; Fork head domain conserved site1; Fork head domain conserved site 2; Winged helix-like DNA-binding domain superfamily; Winged helix DNA-binding domain superfamily
slp2	slp2	FBgn0004567	Fork head domain; Fork head domain conserved site1; Fork head domain conserved site 2; Winged helix-like DNA-binding domain superfamily; Winged helix DNA-binding domain superfamily
GROUP 19
GROUP 20
ara	ara	FBgn0015904	Homeobox domain; Iroquois-class homeodomain protein; Homeobox KN domain; Homeobox-like domain superfamily; Homeobox, conserved site
bol	bol	FBgn0011206	RNA recognition motif domain; Nucleotide-binding alpha-beta plait domain superfamily; DAZ/BOULE, RNA recognition motif; RNA-binding domain superfamily; BOULE/DAZ family
mirr	mirr	FBgn0014343	Homeobox domain; Iroquois-class homeodomain protein; Homeobox KN domain; Homeobox-like domain superfamily; Homeobox, conserved site
GROUP 21
GROUP 22			SMAD
Mad	Mad	FBgn0011648	SMAD domain, Dwarfin-type; MAD homology 1, Dwarfin-type; SMAD/FHA domain superfamily; MAD homology, MH1; Dwarfin; SMAD-like domain superfamily; SMAD MH1 domain superfamily
Pur-alpha	Pur-alpha	FBgn0022361	Purine-rich element binding protein family
GROUP 23
CG1924	CG1924	FBgn0030377	Calreticulin/calnexin; Calreticulin/calnexin, P domain superfamily; Concanavalin A-like lectin/glucanase domain superfamily; Calreticulin/calnexin, conserved site
CG9906	Cnx14D	FBgn0264077	Calreticulin/calnexin; Calreticulin/calnexin, P domain superfamily; Concanavalin A-like lectin/glucanase domain superfamily; Calreticulin/calnexin, conserved site
Cnx99A	Cnx99A	FBgn0015622	Calreticulin/calnexin; Calreticulin/calnexin, P domain superfamily; Concanavalin A-like lectin/glucanase domain superfamily; Calreticulin/calnexin, conserved site
GROUP 24
GROUP 25
DNApol-iota	DNApol-iota	FBgn0037554	UmuC domain; DNA polymerase eta/kappa/iota/IV; DNA polymerase, Y-family, little finger domain; DNA polymerase, Y-family, little finger domain superfamily
GROUP 26

### Sheet: S NDT
GROUP 1
achi	achi	FBgn0033749	Homeobox domain; Homeobox KN domain; Homeobox-like domain superfamily
aop	aop	FBgn0000097	Ets domain; Pointed domain; Sterile alpha motif/pointed domain superfamily; Ets DNA-binding protein pokkuri; Winged helix-like DNA-binding domain superfamily; Winged helix DNA-binding domain superfamily
AP-2	TfAP-2	FBgn0261953	Transcription factor AP-2; Transcription factor AP-2, C-terminal
bs	bs	FBgn0004101	Transcription factor, MADS-box; MADS SRF-like; Transcription factor, MADS-box superfamily
CG11071	mamo	FBgn0267033	BTB/POZ domain; SKP1/BTB/POZ domain superfamily; Zinc finger C2H2-type; Zinc finger C2H2 superfamily
CG7029	CG7029	FBgn0039026
FoxP	FoxP	FBgn0262477	Fork head domain; Fork head domain conserved site 2; FOXP, coiled-coil domain; Winged helix-like DNA-binding domain superfamily; Winged helix DNA-binding domain superfamily
GATAd	GATAd	FBgn0032223	Zinc finger, GATA-type; Zinc finger, AD-type; Zinc finger, NHR/GATA-type
GATAe	GATAe	FBgn0038391	Zinc finger, GATA-type; Zinc finger, NHR/GATA-type
grn	grn	FBgn0001138	Zinc finger, GATA-type; Zinc finger, NHR/GATA-type
hb	hb	FBgn0001180	Zinc finger C2H2-type; Protein hunchback; Zinc finger C2H2 superfamily
hth	hth	FBgn0001235	Homeobox domain; Homeobox KN domain; Homeobox-like domain superfamily; Homeobox protein PKNOX/Meis, N-terminal
jim	jim	FBgn0027339	Zinc finger C2H2-type; Zinc finger C2H2 superfamily
Lin29	dati	FBgn0262636	Zinc finger C2H2-type; Zinc finger C2H2 superfamily
Mef2	Mef2	FBgn0011656	Transcription factor, MADS-box; Peptidase M66 domain; Holliday junction regulator protein family C-terminal; MADS MEF2-like; Transcription factor, MADS-box superfamily
Myb	Myb	FBgn0002914	SANT/Myb domain; Homeobox-like domain superfamily; C-myb, C-terminal; Myb-like domain; Myb domain
Pbp95	Pbp95	FBgn0037540	SANT/Myb domain; Homeobox-like domain superfamily; Myb-like domain; Myb domain
pnr	pnr	FBgn0003117	Zinc finger, GATA-type; Zinc finger, NHR/GATA-type
Rfx	Rfx	FBgn0020379	DNA-binding RFX-type winged-helix domain; Winged helix-like DNA-binding domain superfamily; Winged helix DNA-binding domain superfamily
rn	rn	FBgn0267337	Zinc finger C2H2-type; Zinc finger C2H2 superfamily
sqz	sqz	FBgn0010768	Zinc finger C2H2-type; Zinc finger C2H2 superfamily
srp	srp	FBgn0003507	Zinc finger, GATA-type; Zinc finger, NHR/GATA-type
TORC	TORC	FBgg0000312	ToRC (Toutatis-containing chromatin remodeling complex) is ISWI ATPase-containing complex that facilitates nucleosome assembly. CtBP/Iswi/tou
vis	vis	FBgn0033748	Homeobox domain; Homeobox KN domain; Homeobox-like domain superfamily
GROUP 2
achi	achi	FBgn0033749	Homeobox domain; Homeobox KN domain; Homeobox-like domain superfamily
Atf3	Atf3	FBgn0028550	AP-1 transcription factor; Basic-leucine zipper domain
bs	bs	FBgn0004101	Transcription factor, MADS-box; MADS SRF-like; Transcription factor, MADS-box superfamily
CG32830	ab	FBgn0264442	BTB/POZ domain; SKP1/BTB/POZ domain superfamily; Zinc finger C2H2-type
cnc	cnc	FBgn0262975	Basic leucine zipper domain, Maf-type; Basic-leucine zipper domain; Transcription factor, Skn-1-like, DNA-binding domain superfamily
hth	hth	FBgn0001235	Homeobox domain; Homeobox KN domain; Homeobox-like domain superfamily; Homeobox protein PKNOX/Meis, N-terminal
Jra	Jra	FBgn0001291	Transcription factor Jun; Basic-leucine zipper domain; Jun-like transcription factor; Transcription factor, Skn-1-like, DNA-binding domain superfamily
kay	kay	FBgn0001297	AP-1 transcription factor; Basic-leucine zipper domain
maf-S	maf-S	FBgn0034534	Basic leucine zipper domain, Maf-type; Basic-leucine zipper domain; Transcription factor, Skn-1-like, DNA-binding domain superfamily; Transcription factor Maf family
Myb	Myb	FBgn0002914	SANT/Myb domain; Homeobox-like domain superfamily; C-myb, C-terminal; Myb-like domain; Myb domain
Pbp95	Pbp95	FBgn0037540	SANT/Myb domain; Homeobox-like domain superfamily; Myb-like domain; Myb domain
vis	vis	FBgn0033748	Homeobox domain; Homeobox KN domain; Homeobox-like domain superfamily
GROUP 3
Adf1	Adf1	FBgn0284249	BESS motif; MADF domain
CG33260	CG33260	FBgn0053260	tRNA intron endonuclease, catalytic domain-like; tRNA endonuclease-like domain superfamily; tRNA-splicing endonuclease, SEN34 subunit; tRNA intron endonuclease, catalytic domain-like superfamily
Mad	Mad	FBgn0011648	SMAD domain, Dwarfin-type; MAD homology 1, Dwarfin-type; SMAD/FHA domain superfamily; MAD homology, MH1; Dwarfin; SMAD-like domain superfamily; SMAD MH1 domain superfamily
Trl	Trl	FBgn0013263	BTB/POZ domain; SKP1/BTB/POZ domain superfamily; Zinc finger C2H2-type; Zinc finger, GAGA-binding factor
GROUP 4
Stat92E	Stat92E	FBgn0016917	SH2 domain; Transcription factor STAT; p53-like transcription factor, DNA-binding; STAT transcription factor, DNA-binding, N-terminal; STAT transcription factor, protein interaction; STAT transcription factor, all-alpha domain; STAT transcription factor, DNA-binding; STAT transcription factor, coiled coil; STAT transcription factor, N-terminal domain superfamily; SH2 domain superfamily
GROUP 5
CG33260	CG33260	FBgn0053260	tRNA intron endonuclease, catalytic domain-like; tRNA endonuclease-like domain superfamily; tRNA-splicing endonuclease, SEN34 subunit; tRNA intron endonuclease, catalytic domain-like superfamily
Trl	Trl	FBgn0013263	BTB/POZ domain; SKP1/BTB/POZ domain superfamily; Zinc finger C2H2-type; Zinc finger, GAGA-binding factor
GROUP 6
fd19B	fd19B	FBgn0031086	Fork head domain; Fork head domain conserved site 2; Winged helix-like DNA-binding domain superfamily; Winged helix DNA-binding domain superfamily
fd102C	fd102C	FBgn0039937	Fork head domain; Fork head domain conserved site1; Fork head domain conserved site 2; Winged helix-like DNA-binding domain superfamily; Winged helix DNA-binding domain superfamily
foxo	foxo	FBgn0038197	Fork head domain; Fork head domain conserved site 2; Winged helix-like DNA-binding domain superfamily; Winged helix DNA-binding domain superfamily
FoxP	FoxP	FBgn0262477	Fork head domain; Fork head domain conserved site 2; FOXP, coiled-coil domain; Winged helix-like DNA-binding domain superfamily; Winged helix DNA-binding domain superfamily
slp1	slp1	FBgn0003430	Fork head domain; Fork head domain conserved site1; Fork head domain conserved site 2; Winged helix-like DNA-binding domain superfamily; Winged helix DNA-binding domain superfamily
slp2	slp2	FBgn0004567	Fork head domain; Fork head domain conserved site1; Fork head domain conserved site 2; Winged helix-like DNA-binding domain superfamily; Winged helix DNA-binding domain superfamily
GROUP 7
GATAd	GATAd	FBgn0032223	Zinc finger, GATA-type; Zinc finger, AD-type; Zinc finger, NHR/GATA-type
GATAe	GATAe	FBgn0038391	Zinc finger, GATA-type; Zinc finger, NHR/GATA-type
grn	grn	FBgn0001138	Zinc finger, GATA-type; Zinc finger, NHR/GATA-type
nau	nau	FBgn0002922	Myogenic basic muscle-specific protein; Myc-type, basic helix-loop-helix (bHLH) domain; Helix-loop-helix DNA-binding domain superfamily
pad	pad	FBgn0038418	Zinc finger, AD-type; Zinc finger C2H2-type; Zinc finger C2H2 superfamily
pnr	pnr	FBgn0003117	Zinc finger, GATA-type; Zinc finger, NHR/GATA-type
retn	retn	FBgn0004795	ARID DNA-binding domain; REKLES domain; ARID DNA-binding domain superfamily
srp	srp	FBgn0003507	Zinc finger, GATA-type; Zinc finger, NHR/GATA-type
GROUP 8
ewg	ewg	FBgn0005427	Nuclear respiratory factor 1, NLS/DNA-binding, dimerisation domain; Nuclear respiratory factor-1, activation binding domain
GROUP 9
GATAd	GATAd	FBgn0032223	Zinc finger, GATA-type; Zinc finger, AD-type; Zinc finger, NHR/GATA-type
GATAe	GATAe	FBgn0038391	Zinc finger, GATA-type; Zinc finger, NHR/GATA-type
grn	grn	FBgn0001138	Zinc finger, GATA-type; Zinc finger, NHR/GATA-type
pnr	pnr	FBgn0003117	Zinc finger, GATA-type; Zinc finger, NHR/GATA-type
srp	srp	FBgn0003507	Zinc finger, GATA-type; Zinc finger, NHR/GATA-type
GROUP 10
GROUP 11
bs	bs	FBgn0004101	Transcription factor, MADS-box; MADS SRF-like; Transcription factor, MADS-box superfamily
GROUP 12
Aef1	Aef1	FBgn0005694	Zinc finger C2H2-type; Zinc finger C2H2 superfamily
CG4360	CG4360	FBgn0038787	Zinc finger C2H2-type; Zinc finger C2H2 superfamily
GROUP 13
GROUP 14
GROUP 15
Atf3	Atf3	FBgn0028550	AP-1 transcription factor; Basic-leucine zipper domain
CrebB-17A	CrebB	FBgn0265784	cAMP response element binding (CREB) protein; Coactivator CBP, pKID; Basic-leucine zipper domain
Jra	Jra	FBgn0001291	Transcription factor Jun; Basic-leucine zipper domain; Jun-like transcription factor; Transcription factor, Skn-1-like, DNA-binding domain superfamily
kay	kay	FBgn0001297	AP-1 transcription factor; Basic-leucine zipper domain
GROUP 16
lola	lola	FBgn0283521	BTB/POZ domain; SKP1/BTB/POZ domain superfamily; Zinc finger C2H2-type; Zinc finger C2H2 superfamily
GROUP 17
CG8079	CG8079	FBgn0034002	Forkhead-associated (FHA) domain; G-patch domain; SMAD/FHA domain superfamily; AGGF1, OCRE domain
GROUP 18
srp	srp	FBgn0003507	Zinc finger, GATA-type; Zinc finger, NHR/GATA-type

### Sheet: NS NDT
GROUP 1			SU(H)
Su(H)	Su(H)	FBgn0004837	p53-like transcription factor, DNA-binding; Immunoglobulin-like fold; Immunoglobulin E-set; Beta-trefoil DNA-binding domain; RBP-J/Cbf11/Cbf12, DNA binding; Beta-trefoil domain superfamily; RBP-J/Cbf11/Cbf12, DNA binding domain superfamily; RBP-Jkappa, IPT domain
GROUP 2			STAT
Stat92E	Stat92E	FBgn0016917	SH2 domain; Transcription factor STAT; p53-like transcription factor, DNA-binding; STAT transcription factor, DNA-binding, N-terminal; STAT transcription factor, protein interaction; STAT transcription factor, all-alpha domain; STAT transcription factor, DNA-binding; STAT transcription factor, coiled coil; STAT transcription factor, N-terminal domain superfamily; SH2 domain superfamily
GROUP 3			STAT
Stat92E	Stat92E	FBgn0016917	SH2 domain; Transcription factor STAT; p53-like transcription factor, DNA-binding; STAT transcription factor, DNA-binding, N-terminal; STAT transcription factor, protein interaction; STAT transcription factor, all-alpha domain; STAT transcription factor, DNA-binding; STAT transcription factor, coiled coil; STAT transcription factor, N-terminal domain superfamily; SH2 domain superfamily
GROUP 4
GROUP 5
achi	achi	FBgn0033749	Homeobox domain; Homeobox KN domain; Homeobox-like domain superfamily
aop	aop	FBgn0000097	Ets domain; Pointed domain; Sterile alpha motif/pointed domain superfamily; Ets DNA-binding protein pokkuri; Winged helix-like DNA-binding domain superfamily; Winged helix DNA-binding domain superfamily
bs	bs	FBgn0004101	Transcription factor, MADS-box; MADS SRF-like; Transcription factor, MADS-box superfamily
CG11071	mamo	FBgn0267033	BTB/POZ domain; SKP1/BTB/POZ domain superfamily; Zinc finger C2H2-type; Zinc finger C2H2 superfamily
dikar	dikar	FBgn0261934	Bromodomain; Bromodomain-like superfamily
E(bx)	E(bx)	FBgn0000541	Bromodomain; Zinc finger, PHD-type; Zinc finger, FYVE/PHD-type; Zinc finger, RING/FYVE/PHD-type; Bromodomain, conserved site; DDT domain; Zinc finger, PHD-type, conserved site; Zinc finger, PHD-finger; WHIM1 domain; Bromodomain-like superfamily; Nucleosome-remodeling factor subunit BPTF
FoxP	FoxP	FBgn0262477	Fork head domain; Fork head domain conserved site 2; FOXP, coiled-coil domain; Winged helix-like DNA-binding domain superfamily; Winged helix DNA-binding domain superfamily
GATAd	GATAd	FBgn0032223	Zinc finger, GATA-type; Zinc finger, AD-type; Zinc finger, NHR/GATA-type
GATAe	GATAe	FBgn0038391	Zinc finger, GATA-type; Zinc finger, NHR/GATA-type
grn	grn	FBgn0001138	Zinc finger, GATA-type; Zinc finger, NHR/GATA-type
hb	hb	FBgn0001180	Zinc finger C2H2-type; Protein hunchback; Zinc finger C2H2 superfamily
hth	hth	FBgn0001235	Homeobox domain; Homeobox KN domain; Homeobox-like domain superfamily; Homeobox protein PKNOX/Meis, N-terminal
jim	jim	FBgn0027339	Zinc finger C2H2-type; Zinc finger C2H2 superfamily
Lin29	dati	FBgn0262636	Zinc finger C2H2-type; Zinc finger C2H2 superfamily
Mef2	Mef2	FBgn0011656	Transcription factor, MADS-box; Peptidase M66 domain; Holliday junction regulator protein family C-terminal; MADS MEF2-like; Transcription factor, MADS-box superfamily
Myb	Myb	FBgn0002914	SANT/Myb domain; Homeobox-like domain superfamily; C-myb, C-terminal; Myb-like domain; Myb domain
Pbp95	Pbp95	FBgn0037540	SANT/Myb domain; Homeobox-like domain superfamily; Myb-like domain; Myb domain
pnr	pnr	FBgn0003117	Zinc finger, GATA-type; Zinc finger, NHR/GATA-type
rn	rn	FBgn0267337	Zinc finger C2H2-type; Zinc finger C2H2 superfamily
sqz	sqz	FBgn0010768	Zinc finger C2H2-type; Zinc finger C2H2 superfamily
srp	srp	FBgn0003507	Zinc finger, GATA-type; Zinc finger, NHR/GATA-type
vis	vis	FBgn0033748	Homeobox domain; Homeobox KN domain; Homeobox-like domain superfamily
GROUP 6			NUCLEAR RECEPTOR
ERR	ERR	FBgn0035849	Nuclear hormone receptor, ligand-binding domain; Zinc finger, nuclear hormone receptor-type; Nuclear hormone receptor; Zinc finger, NHR/GATA-type; Oestrogen receptor/oestrogen-related receptor; Oestrogen-related receptor; Nuclear hormone receptor-like domain superfamily
ftz-f1	ftz-f1	FBgn0001078	Nuclear hormone receptor, ligand-binding domain; Zinc finger, nuclear hormone receptor-type; Nuclear hormone receptor; Zinc finger, NHR/GATA-type; Nuclear hormone receptor family 5; Nuclear hormone receptor-like domain superfamily
Hr39	Hr39	FBgn0261239	Nuclear hormone receptor, ligand-binding domain; Zinc finger, nuclear hormone receptor-type; Nuclear hormone receptor; Zinc finger, NHR/GATA-type; Nuclear hormone receptor family 5; Nuclear hormone receptor-like domain superfamily
Hr4	Hr4	FBgn0264562	Nuclear hormone receptor, ligand-binding domain; Zinc finger, nuclear hormone receptor-type; Nuclear hormone receptor; Zinc finger, NHR/GATA-type; Nuclear hormone receptor-like domain superfamily
GROUP 7			TROTHORAX
Adf1	Adf1	FBgn0284249	BESS motif; MADF domain
CG33260	CG33260	FBgn0053260	tRNA intron endonuclease, catalytic domain-like; tRNA endonuclease-like domain superfamily; tRNA-splicing endonuclease, SEN34 subunit; tRNA intron endonuclease, catalytic domain-like superfamily
Trl	Trl	FBgn0013263	BTB/POZ domain; SKP1/BTB/POZ domain superfamily; Zinc finger C2H2-type; Zinc finger, GAGA-binding factor
GROUP 8
HLH4C	HLH4C	FBgn0011277	Myc-type, basic helix-loop-helix (bHLH) domain; Helix-loop-helix DNA-binding domain superfamily
GROUP 9
nau	nau	FBgn0002922	Myogenic basic muscle-specific protein; Myc-type, basic helix-loop-helix (bHLH) domain; Helix-loop-helix DNA-binding domain superfamily
GROUP 10
vfl	zld	FBgn0259789	Zinc finger C2H2-type; Zinc finger, double-stranded RNA binding; Zinc finger C2H2 superfamily
GROUP 11
GROUP 12			bZIP
Atf3	Atf3	FBgn0028550	AP-1 transcription factor; Basic-leucine zipper domain
bs	bs	FBgn0004101	Transcription factor, MADS-box; MADS SRF-like; Transcription factor, MADS-box superfamily
cnc	cnc	FBgn0262975	Basic leucine zipper domain, Maf-type; Basic-leucine zipper domain; Transcription factor, Skn-1-like, DNA-binding domain superfamily
Jra	Jra	FBgn0001291	Transcription factor Jun; Basic-leucine zipper domain; Jun-like transcription factor; Transcription factor, Skn-1-like, DNA-binding domain superfamily
kay	kay	FBgn0001297	AP-1 transcription factor; Basic-leucine zipper domain
Myb	Myb	FBgn0002914	SANT/Myb domain; Homeobox-like domain superfamily; C-myb, C-terminal; Myb-like domain; Myb domain
Pbp95	Pbp95	FBgn0037540	SANT/Myb domain; Homeobox-like domain superfamily; Myb-like domain; Myb domain
GROUP 13
GROUP 14			FORKHEAD
Aef1	Aef1	FBgn0005694	Zinc finger C2H2-type; Zinc finger C2H2 superfamily
CG4360	CG4360	FBgn0038787	Zinc finger C2H2-type; Zinc finger C2H2 superfamily
fd68A	FoxK	FBgn0036134	Forkhead-associated (FHA) domain; Fork head domain; SMAD/FHA domain superfamily; Fork head domain conserved site1; Fork head domain conserved site 2; Winged helix-like DNA-binding domain superfamily; Winged helix DNA-binding domain superfamily
Myb	Myb	FBgn0002914	SANT/Myb domain; Homeobox-like domain superfamily; C-myb, C-terminal; Myb-like domain; Myb domain
GROUP 15			SMAD
brk	brk	FBgn0024250	Brinker DNA-binding domain
Mad	Mad	FBgn0011648	SMAD domain, Dwarfin-type; MAD homology 1, Dwarfin-type; SMAD/FHA domain superfamily; MAD homology, MH1; Dwarfin; SMAD-like domain superfamily; SMAD MH1 domain superfamily
GROUP 16
GROUP 17
GROUP 18
ewg	ewg	FBgn0005427	Nuclear respiratory factor 1, NLS/DNA-binding, dimerisation domain; Nuclear respiratory factor-1, activation binding domain
GROUP 19
bs	bs	FBgn0004101	Transcription factor, MADS-box; MADS SRF-like; Transcription factor, MADS-box superfamily
GROUP 20
GROUP 21			GATA
GATAd	GATAd	FBgn0032223	Zinc finger, GATA-type; Zinc finger, AD-type; Zinc finger, NHR/GATA-type
GATAe	GATAe	FBgn0038391	Zinc finger, GATA-type; Zinc finger, NHR/GATA-type
grn	grn	FBgn0001138	Zinc finger, GATA-type; Zinc finger, NHR/GATA-type
pnr	pnr	FBgn0003117	Zinc finger, GATA-type; Zinc finger, NHR/GATA-type
srp	srp	FBgn0003507	Zinc finger, GATA-type; Zinc finger, NHR/GATA-type
GROUP 22
DNApol-iota	DNApol-iota	FBgn0037554	UmuC domain; DNA polymerase eta/kappa/iota/IV; DNA polymerase, Y-family, little finger domain; DNA polymerase, Y-family, little finger domain superfamily
GROUP 23
14-3-3zeta	14-3-3zeta	FBgn0004907	14-3-3 protein; 14-3-3 protein, conserved site; 14-3-3 domain; 14-3-3 domain superfamily
GROUP 24
GROUP 25
Eip78C	Eip78C	FBgn0004865	Nuclear hormone receptor, ligand-binding domain; Zinc finger, nuclear hormone receptor-type; Nuclear hormone receptor; Zinc finger, NHR/GATA-type; Nuclear hormone receptor-like domain superfamily
GROUP 26
Rfx	Rfx	FBgn0020379	DNA-binding RFX-type winged-helix domain; Winged helix-like DNA-binding domain superfamily; Winged helix DNA-binding domain superfamily

### Sheet: iRegulon Parameters
Species and nomenclature	Drosophila melanogaster, FlyBase names
Motif collection	6K (6383 PWMs)
Minimum NEScore	2.5
Rank threshold for visualization	5000
ROC threshold for AUC calculation (%)	0.01
Minimum identity between orthologous genes	0
Maximum false discovery rate (FDR) on motif similarity	0.001
Motif rankings database	136K regions (11 species)
Number of valid nodes	177
iRegulon version	iRegulon v1.3 (build: 2015-02-12)
Overlap fraction	0.4
Putative regulatory region	10kb upstream, full transcript and 10kb downstream
